# Impaired tumor death receptor signaling drives resistance to CAR T cell therapy

**DOI:** 10.1101/627562

**Authors:** Nathan Singh, Olga Shestova, Pranali Ravikumar, Katharina E. Hayer, Seok Jae Hong, Elena J. Orlando, Karen Thudium Mueller, Charly R. Good, Shelley L. Berger, Ophir Shalem, Matthew D. Weitzman, Stephan A. Grupp, Carl H. June, Saar Gill, Marco Ruella

**Author notes:** These authors contributed equally to this work (Saar Gill, Marco Ruella). Correspondence and requests for materials should be addressed to N.S., S.G., or M.R.

## Abstract

Cellular immunotherapy using T cells engineered to express chimeric antigen receptors targeting CD19 (CART19) leads to long-term remission in patients with B-cell malignancies^1–5^. Unfortunately, a significant fraction of patients demonstrate primary resistance to CART19 or experience relapse after achieving remission. Beyond loss of target antigen, the molecular pathways governing CART19 failure are unknown. Here we demonstrate that death receptors, cell surface signaling molecules that induce target cell apoptosis, are key mediators of leukemic resistance and CART19 failure. Using a functional CRISPR/Cas9-based genome-wide knockout screen^6^ in B-cell acute lymphoblastic leukemia (ALL), we identified the death receptor signaling pathway as a central regulator of sensitivity to CART19-induced cell death. In the absence of the pro-apoptotic death receptor signaling molecules BID or FADD, ALL cells were resistant to CART19 cytotoxicity, resulting in rapid disease progression in mice. We found that this initial resistance to cytotoxicity led to persistence of tumor cells, which drove the development of T cell dysfunction that further compromised anti-tumor immunity and permitted tumor outgrowth. We validated these findings using clinical samples collected from patients with ALL treated with CD19-targeted CAR T cells and found that expression of pro-apoptotic death receptor pathway genes in pre-treatment tumor samples correlated with CAR T cell expansion and persistence, as well as patient response and overall survival. Our findings indicate that tumor-intrinsic death receptor signaling directly contributes to CAR T cell failure.
