## Supplementary Table 1 for "Impaired tumor death receptor signaling drives resistance to CAR T cell therapy"

### Sheet: Sheet1
Supplementary Table 1
KEGG_APOPTOSIS gene set (pathway hsa04210)
Gene	Activity	Included?		Death receptor-associated (extrinsic pathway)
AIFM1		Y		Death receptor-independent (intrinsic pathway)
AKT1		N		Shared by both pathways
AKT2		N		Pro-apoptotic
AKT3		N		Anti-apoptotic (excluded)
APAF1		Y		Mixed activity (excluded)
ATM		N
BAD		Y
BAX		Y
BCL2		N
BCL2L1		Y
BID		Y
BIRC2		N
BIRC3		N
CAPN1		Y
CAPN2		Y
CASP10		Y
CASP3		Y
CASP6		N
CASP7		Y
CASP8		Y
CASP9		Y
CFLAR		N
CHP		N
CHP2		Y
CHUK		N
CSF2RB		N
CYCS		Y
DFFA		N
DFFB		N
ENDOD1		N
ENDOG		N
EXOG		N
FADD		Y
FAS		Y
FASLG		N
IKBKB		N
IKBKG		N
IL1A		N
IL1B		N
IL1R1		N
IL1RAP		N
IL3		N
IL3RA		N
IRAK1		N
IRAK2		N
IRAK3		N
IRAK4		N
MAP3K14		N
MYD88
NFKB1		N
NFKBIA		N
NGF		N
NTRK1		N
PIK3CA		N
PIK3CB		N
PIK3CD		N
PIK3CG		N
PIK3R1		N
PIK3R2		N
PIK3R3		N
PIK3R5		N
PPP3CA		Y
PPP3CB		Y
PPP3CC		Y
PPP3R1		Y
PPP3R2		Y
PRKACA		N
PRKACB		N
PRKACG		N
PRKAR1A		N
PRKAR1B		N
PRKAR2A		N
PRKAR2B		N
PRKX		N
RELA		N
RIPK1		Y
TNF		Y
TNFRSF10A		Y
TNFRSF10B		Y
TNFRSF10C		N
TNFRSF10D		N
TNFRSF1A		Y
TNFSF10		Y
TP53		N
TRADD		Y
TRAF2		N
XIAP		N
Other genes included not in KEGG Apoptosis gene set
TNFRSF25		Y
TNRFSF1B		Y
FAF1		Y
RIPK3		Y
TNFRSF9		Y
BCL2L11		Y
CASP2		Y
BAK1		Y
