## Supplementary Table 3 for "Impaired tumor death receptor signaling drives resistance to CAR T cell therapy"

### Sheet: Sheet1
Supplemental Table 3
sgRNA sequences
BID	CAGTGCGTCCAGCTCTCTG
FADD	GAGAAGGAGAACGCAACAG
PRF1	TACAGCTTCAGCACTGACA
FASLG	TATCCCCAGATCTACTGGG
TNFSF10	CTCCTGCAGTCTCTCTGTG
TIDE sequencing primers
BID	Forward	AATACAGCCCCCAAACACAG
BID	Reverse	AGCGTACGTGGCAGCTGA
FADD	Forward	TTGAGTCTTCAGTGGGCCAC
FADD	Reverse	TCTCTGCTTCGCTCCGATTC
PRF1	Forward	CCCCTCCCTAAACCTGCTAC
PRF1	Reverse	CTCAGGCATGGTCTCACTCA
FASLG	Forward	TCTATAAGAGAGATCCAGCTTGC
FASLG	Reverse	TGTGCATCTGGCTGGTAGAC
TNFSF10	Forward	ACAGAACCCAGAAAAACAACTCAT
TNFSF10	Reverse	GCTGTTGCTACTGCTGTGGA
Brunello guide library sequencing primers
Forward 1	AATGATACGGCGACCACCGAGATCTACACTCTTTCCCTACACGACGCTCTTCCGATCTtTTGTGGAAAGGACGAAACACCG
Forward 2	AATGATACGGCGACCACCGAGATCTACACTCTTTCCCTACACGACGCTCTTCCGATCTatTTGTGGAAAGGACGAAACACCG
Forward 3	AATGATACGGCGACCACCGAGATCTACACTCTTTCCCTACACGACGCTCTTCCGATCTgatTTGTGGAAAGGACGAAACACCG
Forward 4	AATGATACGGCGACCACCGAGATCTACACTCTTTCCCTACACGACGCTCTTCCGATCTcgatTTGTGGAAAGGACGAAACACCG
Forward 5	AATGATACGGCGACCACCGAGATCTACACTCTTTCCCTACACGACGCTCTTCCGATCTtcgatTTGTGGAAAGGACGAAACACCG
Forward 6	AATGATACGGCGACCACCGAGATCTACACTCTTTCCCTACACGACGCTCTTCCGATCTatcgatTTGTGGAAAGGACGAAACACCG
Forward 7	AATGATACGGCGACCACCGAGATCTACACTCTTTCCCTACACGACGCTCTTCCGATCTgatcgatTTGTGGAAAGGACGAAACACCG
Forward 8	AATGATACGGCGACCACCGAGATCTACACTCTTTCCCTACACGACGCTCTTCCGATCTcgatcgatTTGTGGAAAGGACGAAACACCG
Reverse 1	CAAGCAGAAGACGGCATACGAGATAAGTAGAG GTGACTGGAGTTCAGACGTGTGCTCTTCCGATCTCCGACTCGGTGCCACTTTTTCAA
Reverse 2	CAAGCAGAAGACGGCATACGAGATACACGATCGTGACTGGAGTTCAGACGTGTGCTCTTCCGATCTCCGACTCGGTGCCACTTTTTCAA
Reverse 3	CAAGCAGAAGACGGCATACGAGATCGCGCGGTGTGACTGGAGTTCAGACGTGTGCTCTTCCGATCTCCGACTCGGTGCCACTTTTTCAA
Reverse 4	CAAGCAGAAGACGGCATACGAGATCATGATCGGTGACTGGAGTTCAGACGTGTGCTCTTCCGATCTCCGACTCGGTGCCACTTTTTCAA
Reverse 5	CAAGCAGAAGACGGCATACGAGATCGTTACCAGTGACTGGAGTTCAGACGTGTGCTCTTCCGATCTCCGACTCGGTGCCACTTTTTCAA
Reverse 6	CAAGCAGAAGACGGCATACGAGATTCCTTGGTGTGACTGGAGTTCAGACGTGTGCTCTTCCGATCTCCGACTCGGTGCCACTTTTTCAA
Reverse 7	CAAGCAGAAGACGGCATACGAGATAACGCATTGTGACTGGAGTTCAGACGTGTGCTCTTCCGATCTCCGACTCGGTGCCACTTTTTCAA
Reverse 8	CAAGCAGAAGACGGCATACGAGATACAGGTATGTGACTGGAGTTCAGACGTGTGCTCTTCCGATCTCCGACTCGGTGCCACTTTTTCAA
Reverse 9	CAAGCAGAAGACGGCATACGAGATAGGTAAGGGTGACTGGAGTTCAGACGTGTGCTCTTCCGATCTCCGACTCGGTGCCACTTTTTCAA
Reverse 10	CAAGCAGAAGACGGCATACGAGATAACAATGGGTGACTGGAGTTCAGACGTGTGCTCTTCCGATCTCCGACTCGGTGCCACTTTTTCAA
